# Repeated evolution of asymmetric genitalia and right-sided mating behavior in the *Drosophila nannoptera* species group

**DOI:** 10.1101/553024

**Authors:** Andrea Acurio, Flor T. Rhebergen, Sarah Paulus, Virginie Courtier-Orgogozo, Michael Lang

## Abstract

**Background:** Male genitals have repeatedly evolved left-right asymmetries, and the causes of such evolution remain unclear. The *Drosophila nannoptera* group contains four species, among which three exhibit left-right asymmetries of distinct genital organs. In the most studied species, *Drosophila pachea*, males display asymmetric genital lobes and they mate right-sided on top of the female. Copulation position of the other species is unknown.

**Results:** To assess whether the evolution of genital asymmetry could be linked to the evolution of one-sided mating, we examined phallus morphology and copulation position in *D. pachea* and closely related species. The phallus was found to be symmetric in all investigated species except *D. pachea*, which display an asymmetric phallus with a right-sided gonopore, and *D. acanthoptera*, which harbor an asymmetrically bent phallus. In all examined species, males were found to position themselves symmetrically on top of the female, except in *D. pachea* and *D. nannoptera*, where males mated right-sided, in distinctive, species-specific positions. In addition, the copulation duration was found to be increased in *nannoptera* group species compared to closely related outgroup species.

**Conclusion:** Our study shows that gains, and possibly losses, of asymmetry in genital morphology and mating position have evolved repeatedly in the *nannoptera* group. Current data does not allow us to conclude whether genital asymmetry has evolved in response to changes in mating position, or vice versa.
