## Supplementary Dataset 1 for "Repeated evolution of asymmetric genitalia and right-sided mating behavior in the *Drosophila nannoptera* species group"

species	image	length [um]	structure	distance measurement	remark
D. acanthoptera	aca_a_03.tiff	93.37	left spur	apical tip of the apex to the distal tip of the spur	NA
D. acanthoptera	aca_a_03.tiff	121.18	right spur	apical tip of the apex to the distal tip of the spur	NA
D. acanthoptera	aca_b_06.tiff	90.63	left spur	apical tip of the apex to the distal tip of the spur	NA
D. acanthoptera	aca_b_06.tiff	128.86	right spur	apical tip of the apex to the distal tip of the spur	NA
D. acanthoptera	aca_c_01.tiff	94.49	left spur	apical tip of the apex to the distal tip of the spur	NA
D. acanthoptera	aca_c_01.tiff	113.95	right spur	apical tip of the apex to the distal tip of the spur	NA
D. acanthoptera	aca_d_02.tiff	82.26	left spur	apical tip of the apex to the distal tip of the spur	NA
D. acanthoptera	aca_d_02.tiff	127.91	right spur	apical tip of the apex to the distal tip of the spur	NA
D. acanthoptera	aca_e_04.tiff	73.55	left spur	apical tip of the apex to the distal tip of the spur	NA
D. acanthoptera	aca_e_04.tiff	130.68	right spur	apical tip of the apex to the distal tip of the spur	NA
D. acanthoptera	aca_f_08.tiff	100.18	left spur	apical tip of the apex to the distal tip of the spur	NA
D. acanthoptera	aca_f_08.tiff	126.06	right spur	apical tip of the apex to the distal tip of the spur	NA
D. acanthoptera	aca_g_10.tiff	102.00	left spur	apical tip of the apex to the distal tip of the spur	NA
D. acanthoptera	aca_g_10.tiff	118.70	right spur	apical tip of the apex to the distal tip of the spur	NA
D. acanthoptera	aca_h_06.tiff	91.07	left spur	apical tip of the apex to the distal tip of the spur	NA
D. acanthoptera	aca_h_06.tiff	129.42	right spur	apical tip of the apex to the distal tip of the spur	NA
D. acanthoptera	aca_i_05.tiff	104.01	left spur	apical tip of the apex to the distal tip of the spur	NA
D. acanthoptera	aca_i_05.tiff	115.08	right spur	apical tip of the apex to the distal tip of the spur	NA
D. acanthoptera	aca_j_10.tiff	102.47	left spur	apical tip of the apex to the distal tip of the spur	NA
D. acanthoptera	aca_j_10.tiff	118.62	right spur	apical tip of the apex to the distal tip of the spur	NA
D. bromeliae	brom_a_24.tiff	78.08	left lateral ridge	apical tip of the apex to the most basal end of the lateral ridge	values approximated with 292 pixel /100 um
D. bromeliae	brom_a_24.tiff	75.94	right lateral ridge	apical tip of the apex to the most basal end of the lateral ridge	values approximated with 292 pixel /100 um
D. bromeliae	brom_b_03.tiff	75.44	left lateral ridge	apical tip of the apex to the most basal end of the lateral ridge	NA
D. bromeliae	brom_b_03.tiff	65.53	right lateral ridge	apical tip of the apex to the most basal end of the lateral ridge	NA
D. bromeliae	brom_c_01.tiff	61.79	left lateral ridge	apical tip of the apex to the most basal end of the lateral ridge	NA
D. bromeliae	brom_c_01.tiff	64.04	right lateral ridge	apical tip of the apex to the most basal end of the lateral ridge	NA
D. bromeliae	brom_d_04.tiff	73.62	left lateral ridge	apical tip of the apex to the most basal end of the lateral ridge	NA
D. bromeliae	brom_d_04.tiff	73.32	right lateral ridge	apical tip of the apex to the most basal end of the lateral ridge	NA
D. bromeliae	brom_e_06.tiff	72.07	left lateral ridge	apical tip of the apex to the most basal end of the lateral ridge	NA
D. bromeliae	brom_e_06.tiff	73.69	right lateral ridge	apical tip of the apex to the most basal end of the lateral ridge	NA
D. bromeliae	brom_f_22.tif	77.53	left lateral ridge	apical tip of the apex to the most basal end of the lateral ridge	NA
D. bromeliae	brom_f_22.tif	76.55	right lateral ridge	apical tip of the apex to the most basal end of the lateral ridge	NA
D. bromeliae	brom_g_21.tif	84.82	left lateral ridge	apical tip of the apex to the most basal end of the lateral ridge	NA
D. bromeliae	brom_g_21.tif	69.19	right lateral ridge	apical tip of the apex to the most basal end of the lateral ridge	NA
D. bromeliae	brom_h_20.tif	68.90	left lateral ridge	apical tip of the apex to the most basal end of the lateral ridge	NA
D. bromeliae	brom_h_20.tif	64.37	right lateral ridge	apical tip of the apex to the most basal end of the lateral ridge	NA
D. bromeliae	brom_i_02.tiff	53.76	left lateral ridge	apical tip of the apex to the most basal end of the lateral ridge	NA
D. bromeliae	brom_i_02.tiff	72.34	right lateral ridge	apical tip of the apex to the most basal end of the lateral ridge	NA
D. bromeliae	brom_j_01.jpg	60.42	left lateral ridge	apical tip of the apex to the most basal end of the lateral ridge	NA
D. bromeliae	brom_j_01.jpg	71.62	right lateral ridge	apical tip of the apex to the most basal end of the lateral ridge	NA
D. machalilla	mac_a_01.tiff	112.11	left hook	apical tip of the apex to the most distal tip of the lateral hook	NA
D. machalilla	mac_a_01.tiff	113.55	right hook	apical tip of the apex to the most distal tip of the lateral hook	NA
D. machalilla	mac_b_02.0.tiff	110.60	left hook	apical tip of the apex to the most distal tip of the lateral hook	NA
D. machalilla	mac_b_02.0.tiff	113.34	right hook	apical tip of the apex to the most distal tip of the lateral hook	NA
D. machalilla	mac_c_03.tiff	112.17	left hook	apical tip of the apex to the most distal tip of the lateral hook	NA
D. machalilla	mac_c_03.tiff	113.39	right hook	apical tip of the apex to the most distal tip of the lateral hook	NA
D. machalilla	mac_d_04.0.tiff	108.28	left hook	apical tip of the apex to the most distal tip of the lateral hook	NA
D. machalilla	mac_d_04.0.tiff	111.98	right hook	apical tip of the apex to the most distal tip of the lateral hook	NA
D. machalilla	mac_e_05.tiff	107.70	left hook	apical tip of the apex to the most distal tip of the lateral hook	NA
D. machalilla	mac_e_05.tiff	101.47	right hook	apical tip of the apex to the most distal tip of the lateral hook	NA
D. machalilla	mac_f_06.0.tiff	108.57	left hook	apical tip of the apex to the most distal tip of the lateral hook	NA
D. machalilla	mac_f_06.0.tiff	111.58	right hook	apical tip of the apex to the most distal tip of the lateral hook	NA
D. machalilla	mac_g_07.0.tiff	114.87	left hook	apical tip of the apex to the most distal tip of the lateral hook	NA
D. machalilla	mac_g_07.0.tiff	108.27	right hook	apical tip of the apex to the most distal tip of the lateral hook	NA
D. machalilla	mac_h_08.tiff	110.75	left hook	apical tip of the apex to the most distal tip of the lateral hook	NA
D. machalilla	mac_h_08.tiff	114.92	right hook	apical tip of the apex to the most distal tip of the lateral hook	NA
D. machalilla	mac_i_09.0.tif	111.38	left hook	apical tip of the apex to the most distal tip of the lateral hook	NA
D. machalilla	mac_i_09.0.tif	113.09	right hook	apical tip of the apex to the most distal tip of the lateral hook	NA
D. machalilla	mac_j_10.0.tiff	114.27	left hook	apical tip of the apex to the most distal tip of the lateral hook	NA
D. machalilla	mac_j_10.0.tiff	114.41	right hook	apical tip of the apex to the most distal tip of the lateral hook	NA
D. nannoptera	nan_a_00.2.tif	147.67	left spur	apical tip of the apex to the distal tip of the spur	NA
D. nannoptera	nan_a_00.2.tif	145.64	right spur	apical tip of the apex to the distal tip of the spur	NA
D. nannoptera	nan_b_08.0.tiff	160.67	left spur	apical tip of the apex to the distal tip of the spur	NA
D. nannoptera	nan_b_08.0.tiff	152.27	right spur	apical tip of the apex to the distal tip of the spur	NA
D. nannoptera	nan_c_10.0.tiff	156.16	left spur	apical tip of the apex to the distal tip of the spur	NA
D. nannoptera	nan_c_10.0.tiff	161.34	right spur	apical tip of the apex to the distal tip of the spur	NA
D. nannoptera	nan_d_03.0.tiff	161.34	left spur	apical tip of the apex to the distal tip of the spur	NA
D. nannoptera	nan_d_03.0.tiff	162.57	right spur	apical tip of the apex to the distal tip of the spur	NA
D. nannoptera	nan_e_21.2.tiff	167.48	left spur	apical tip of the apex to the distal tip of the spur	NA
D. nannoptera	nan_e_21.2.tiff	157.27	right spur	apical tip of the apex to the distal tip of the spur	NA
D. nannoptera	nan_f_01.tif	155.32	left spur	apical tip of the apex to the distal tip of the spur	values approximated with 193.75 pixel /100 um
D. nannoptera	nan_f_01.tif	140.84	right spur	apical tip of the apex to the distal tip of the spur	values approximated with 193.75 pixel /100 um
D. nannoptera	nan_g_05.0.tiff	135.64	left spur	apical tip of the apex to the distal tip of the spur	NA
D. nannoptera	nan_g_05.0.tiff	132.65	right spur	apical tip of the apex to the distal tip of the spur	NA
D. nannoptera	nan_h_04.tif	180.86	left spur	apical tip of the apex to the distal tip of the spur	values approximated with 193.75 pixel /100 um
D. nannoptera	nan_h_04.tif	158.83	right spur	apical tip of the apex to the distal tip of the spur	values approximated with 193.75 pixel /100 um
D. nannoptera	nan_i_23.1.0.tiff	161.91	left spur	apical tip of the apex to the distal tip of the spur	NA
D. nannoptera	nan_i_23.1.0.tiff	160.97	right spur	apical tip of the apex to the distal tip of the spur	NA
D. nannoptera	nan_j_25.0.tiff	165.36	left spur	apical tip of the apex to the distal tip of the spur	NA
D. nannoptera	nan_j_25.0.tiff	162.00	right spur	apical tip of the apex to the distal tip of the spur	NA
D. nannoptera	nan_k_12.2.tiff	180.08	left spur	apical tip of the apex to the distal tip of the spur	NA
D. nannoptera	nan_k_12.2.tiff	176.07	right spur	apical tip of the apex to the distal tip of the spur	NA
D. nannoptera	nan_l_12.01.tiff	148.88	left spur	apical tip of the apex to the distal tip of the spur	NA
D. nannoptera	nan_l_12.01.tiff	151.29	right spur	apical tip of the apex to the distal tip of the spur	NA
D. nannoptera	nan_m_04.0.tiff	171.14	left spur	apical tip of the apex to the distal tip of the spur	NA
D. nannoptera	nan_m_04.0.tiff	182.07	right spur	apical tip of the apex to the distal tip of the spur	NA
D. nannoptera	nan_n_20.1.tiff	162.04	left spur	apical tip of the apex to the distal tip of the spur	NA
D. nannoptera	nan_n_20.1.tiff	159.23	right spur	apical tip of the apex to the distal tip of the spur	NA
D. nannoptera	nan_o_23.1.0.tiff	161.05	left spur	apical tip of the apex to the distal tip of the spur	NA
D. nannoptera	nan_o_23.1.0.tiff	163.01	right spur	apical tip of the apex to the distal tip of the spur	NA
