## Supplementary Dataset 6 for "Repeated evolution of asymmetric genitalia and right-sided mating behavior in the *Drosophila nannoptera* species group"

date	Experiment	movie-ID	used for position analysis	reason for exclusion from data analysis	male hatched	female hatched	Temperature [C]	Humidity [ %]	time between movie start and placement of mating cell [min]	time between copulation start and copulation recording start [min]	effective copulation start relative to movie start [min]	copulation_end_min	copulation_duration_min
08/06/2015	1	001_150608	NO	no start time / stop time	07/05/2015	23/05/2015	ND	ND	ND	ND	ND	8.28	ND
08/06/2015	2	NA	NO	no copulation	23/05/2015	23/05/2015	ND	ND	NA	NA	NA	NA	NA
08/06/2015	3	NA	NO	no copulation	07/05/2015	23/05/2015	ND	ND	NA	NA	NA	NA	NA
08/06/2015	4	NA	NO	no copulation	23/05/2015	23/05/2015	ND	ND	NA	NA	NA	NA	NA
08/06/2015	5	002_150608	NO	no start time / stop time	07/05/2015	23/05/2015	ND	ND	ND	ND	ND	9.78	ND
08/06/2015	6	NA	NO	no copulation	07/05/2015	23/05/2015	ND	ND	NA	NA	NA	NA	NA
09/06/2015	7	004_150609	NO	disturbances, wheel rotating throughout movie,	07/05/2015	23/05/2015	ND	ND	<= 0	0.05	0.05	5.6	5.55
09/06/2015	8	NA	NO	no copulation	07/05/2015	23/05/2015	ND	ND	NA	NA	NA	NA	NA
09/06/2015	9	003_150609	NO	not in focus / frontal position to the camera	07/05/2015	23/05/2015	ND	ND	<= 0	0.2	0.2	8.53	8.33
09/06/2015	10	NA	NO	no copulation	07/05/2015	23/05/2015	ND	ND	NA	NA	NA	NA	NA
09/06/2015	11	005_150609	NO	disturbances	07/05/2015	23/05/2015	ND	ND	<= 0	1.28	1.28	9.7	8.5
09/06/2015	12	NA	NO	no copulation	07/05/2015	23/05/2015	ND	ND	NA	NA	NA	NA	NA
10/06/2015	13	NA	NO	no copulation	23/05/2015	01/06/2015	25	38	NA	NA	NA	NA	NA
10/06/2015	14	006_150610	NO	female touches chamber walls	07/05/2015	01/06/2015	25	38	<= 0	16.5	16.5	23.52	7.02
10/06/2015	15	NA	NO	no copulation	07/05/2015	01/06/2015	25	38	NA	NA	NA	NA	NA
10/06/2015	16	007_150610	NO	disturbances	07/05/2015	01/06/2015	25	38	<= 0	2.35	2.35	10.62	8.27
10/06/2015	17	NA	NO	no copulation	07/05/2015	01/06/2015	25	38	NA	NA	NA	NA	NA
10/06/2015	18	NA	NO	no copulation	07/05/2015	01/06/2015	25	38	NA	NA	NA	NA	NA
10/06/2015	19	NA	NO	no copulation	23/05/2015	01/06/2015	25	38	NA	NA	NA	NA	NA
10/06/2015	20	NA	NO	no copulation	23/05/2015	01/06/2015	25	38	NA	NA	NA	NA	NA
11/06/2015	21	NA	NO	no copulation	07/05/2015	07/05/2015	26	47	NA	NA	NA	NA	NA
11/06/2015	22	NA	NO	no copulation	07/05/2015	07/05/2015	26	47	NA	NA	NA	NA	NA
11/06/2015	23	NA	NO	no copulation	07/05/2015	07/05/2015	26	47	NA	NA	NA	NA	NA
11/06/2015	24	NA	NO	no copulation	07/05/2015	07/05/2015	26	47	NA	NA	NA	NA	NA
11/06/2015	25	008_150611	NO	disturbances	07/05/2015	23/05/2015	26	47	ND	ND	ND	7.2	ND
11/06/2015	26	NA	NO	no copulation	07/05/2015	01/06/2015	26	47	NA	NA	NA	NA	NA
11/06/2015	27	NA	NO	no copulation	07/05/2015	01/06/2015	26	47	NA	NA	NA	NA	NA
11/06/2015	28	NA	NO	no copulation	07/05/2015	01/06/2015	26	47	NA	NA	NA	NA	NA
11/06/2015	29	NA	NO	no copulation	23/05/2015	23/05/2015	26	47	NA	NA	NA	NA	NA
11/06/2015	30	NA	NO	no copulation	07/05/2015	23/05/2015	26	47	NA	NA	NA	NA	NA
11/06/2015	31	NA	NO	no copulation	07/05/2015	23/05/2015	26	47	NA	NA	NA	NA	NA
11/06/2015	32	NA	NO	no copulation	07/05/2015	23/05/2015	26	47	NA	NA	NA	NA	NA
11/06/2015	33	NA	NO	no copulation	23/05/2015	23/05/2015	26	47	NA	NA	NA	NA	NA
12/06/2015	34	NA	NO	no copulation	07/05/2015	23/05/2015	30	40	NA	NA	NA	NA	NA
12/06/2015	35	NA	NO	no copulation	07/05/2015	01/06/2015	30	40	NA	NA	NA	NA	NA
12/06/2015	36	NA	NO	no copulation	23/05/2015	23/05/2015	30	40	NA	NA	NA	NA	NA
12/06/2015	37	NA	NO	no copulation	23/05/2015	01/06/2015	30	40	NA	NA	NA	NA	NA
15/06/2015	38	010_150615	YES	NA	23/05/2015	09/06/2015	30	36	<= 0	4.8	4.8	11.75	6.95
15/06/2015	39	NA	NO	no copulation	01/06/2015	09/06/2015	30	36	NA	NA	NA	NA	NA
15/06/2015	40	011_150615	NO	female touches chamber walls	01/06/2015	09/06/2015	30	36	<= 0	1.58	1.58	NA	NA
15/06/2015	41	009_150615	NO	couple escaped drung filming	23/05/2015	09/06/2015	30	36	<= 0	0.05	0.05	7.83	7.78
15/06/2015	42	012_150615	NO	start of copulation not known	23/05/2015	09/06/2015	30	36	ND	ND	ND	3.68	ND
15/06/2015	43	013_150615	YES	NA	23/05/2015	09/06/2015	30	36	<= 0	16	16	21.02	5.02
15/06/2015	44	NA	NO	no copulation	01/06/2015	09/06/2015	30	36	NA	NA	NA	NA	NA
15/06/2015	45	NA	NO	no copulation	23/05/2015	09/06/2015	30	36	NA	NA	NA	NA	NA
15/06/2015	46	014_150615	NO	start of copulation not known	23/05/2015	09/06/2015	30	36	ND	ND	ND	27.67	ND
15/06/2015	47	NA	NO	no copulation	01/06/2015	09/06/2015	30	36	NA	NA	NA	NA	NA
16/06/2015	48	NA	NO	no copulation	23/05/2015	09/06/2015	30	29	NA	NA	NA	NA	NA
16/06/2015	49	016_150616	NO	start of copulation not known	23/05/2015	09/06/2015	30	29	ND	ND	ND	4.47	ND
16/06/2015	50	NA	NO	no copulation	01/06/2015	09/06/2015	30	29	NA	NA	NA	NA	NA
16/06/2015	51	015_150616	YES	NA	01/06/2015	09/06/2015	30	29	<= 0	0.05	0.05	3.15	3.05
16/06/2015	52	020_150616	NO	start of copulation not known	23/05/2015	09/06/2015	30	29	ND	ND	ND	1.55	ND
16/06/2015	53	018_150616	NO	start of copulation not known	01/06/2015	09/06/2015	30	29	ND	ND	ND	3.03	ND
16/06/2015	54	NA	NO	no copulation	01/06/2015	09/06/2015	30	29	NA	NA	NA	NA	NA
16/06/2015	55	017_150616	NO	start of copulation not known	01/06/2015	09/06/2015	30	29	ND	ND	ND	3.22	ND
16/06/2015	56	019_150616	NO	start of copulation not known	01/06/2015	09/06/2015	30	29	ND	ND	ND	3.67	ND
16/06/2015	57	023_150616	NO	start of copulation not known	23/05/2015	09/06/2015	30	29	ND	ND	ND	3.4	ND
16/06/2015	58	022_150616	NO	start of copulation not known	01/06/2015	09/06/2015	30	29	ND	ND	ND	3.93	ND
16/06/2015	59	021_150616	NO	start of copulation not known	01/06/2015	09/06/2015	30	29	ND	ND	ND	1.77	ND
16/06/2015	60	024_150616	NO	start of copulation not known	01/06/2015	09/06/2015	30	29	ND	ND	ND	4.88	ND
17/06/2015	61	025_150617	YES	NA	01/06/2015	08/06/2015	31	30	<= 0	0.02	0.02	2.97	2.95
17/06/2015	62	026_150617	NO	female touches chamber walls	23/05/2015	08/06/2015	31	30	<= 0	1.1	1.1	7.23	6.13
17/06/2015	63	NA	NO	no copulation	01/06/2015	08/06/2015	31	30	NA	NA	NA	NA	NA
17/06/2015	64	NA	NO	no copulation	01/06/2015	08/06/2015	31	30	NA	NA	NA	NA	NA
17/06/2015	65	NA	NO	no copulation	01/06/2015	08/06/2015	31	30	NA	NA	NA	NA	NA
17/06/2015	66	NA	NO	no copulation	01/06/2015	08/06/2015	31	30	NA	NA	NA	NA	NA
17/06/2015	67	NA	NO	no copulation	01/06/2015	08/06/2015	31	30	NA	NA	NA	NA	NA
17/06/2015	68	027_150617	NO	start of copulation not known	01/06/2015	08/06/2015	31	30	ND	ND	ND	19.7	ND
17/06/2015	69	NA	NO	no copulation	01/06/2015	08/06/2015	31	30	NA	NA	NA	NA	NA
17/06/2015	70	NA	NO	no copulation	01/06/2015	08/06/2015	31	30	NA	NA	NA	NA	NA
22/06/2015	71	029_150622	YES	NA	01/06/2015	08/06/2015	29	34	<= 0	1.17	1.17	5.5	4.33
22/06/2015	72	028_150622	NO	start of copulation not known	01/06/2015	08/06/2015	29	34	ND	ND	ND	3.43	ND
22/06/2015	73	NA	NO	no copulation	01/06/2015	08/06/2015	29	34	NA	NA	NA	NA	NA
22/06/2015	74	NA	NO	no copulation	01/06/2015	08/06/2015	29	34	NA	NA	NA	NA	NA
22/06/2015	75	030_150622	YES	NA	23/05/2015	08/06/2015	29	34	<= 0	1.87	1.87	8.6	6.73
22/06/2015	76	NA	NO	no copulation	01/06/2015	08/06/2015	29	34	NA	NA	NA	NA	NA
22/06/2015	77	NA	NO	no copulation	01/06/2015	08/06/2015	29	34	NA	NA	NA	NA	NA
22/06/2015	78	031_150622	NO	copulation recording start 1.5 min or later after copulation start	01/06/2015	08/06/2015	29	34	0.13	-2.73	-2.6	6.97	9.57
22/06/2015	79	NA	NO	no copulation	23/05/2015	08/06/2015	29	34	NA	NA	NA	NA	NA
22/06/2015	80	NA	NO	no copulation	01/06/2015	08/06/2015	29	34	NA	NA	NA	NA	NA
22/06/2015	81	NA	NO	no copulation	01/06/2015	08/06/2015	29	34	NA	NA	NA	NA	NA
22/06/2015	82	NA	NO	no copulation	01/06/2015	08/06/2015	29	34	NA	NA	NA	NA	NA
22/06/2015	83	032_150622	YES	NA	01/06/2015	08/06/2015	29	34	<= 0	-0.33	-0.33	3.75	4.08
24/06/2015	84	033_150624	YES	NA	03/06/2015	17/06/2015	22	46	<= 0	0.05	0.05	6.22	6.17
24/06/2015	85	034_150624	NO	copulation recording start 1.5 min or later after copulation start	03/06/2015	17/06/2015	22	46	0.07	-5	-4.93	1.83	6.76
24/06/2015	86	035_150624	NO	camera view not optimal, couple escapes from field of view	01/06/2015	17/06/2015	22	46	<= 0	-1.25	-1.25	6.13	7.38
24/06/2015	87	036_150624	NO	copulation recording start 1.5 min or later after copulation start	03/06/2015	17/06/2015	22	46	<= 0	-1.92	-1.92	11.4	9.48
24/06/2015	88	NA	NO	no copulation	03/06/2015	17/06/2015	22	46	NA	NA	NA	NA	NA
24/06/2015	89	NA	NO	no copulation	03/06/2015	17/06/2015	22	46	NA	NA	NA	NA	NA
24/06/2015	90	NA	NO	no copulation	01/06/2015	17/06/2015	22	46	NA	NA	NA	NA	NA
24/06/2015	91	037_150624	YES	NA	03/06/2015	17/06/2015	22	46	3.93	-0.2	3.73	10.05	6.32
29/06/2015	92	039_150629	YES	NA	08/06/2015	17/06/2015	24	46	<= 0	0.22	0.22	7.13	6.91
29/06/2015	93	038_150629	YES	NA	09/06/2015	17/06/2015	24	46	<= 0	-0.12	-0.12	5.97	6.09
29/06/2015	94	NA	NO	no copulation	09/06/2015	17/06/2015	24	46	NA	NA	NA	NA	NA
29/06/2015	95	040_150629	NO	copulation recording start 1.5 min or later after copulation start	09/06/2015	17/06/2015	24	46	0.1	-6.98	-6.88	0.2	7.08
29/06/2015	96	NA	NO	no copulation	08/06/2015	17/06/2015	24	46	NA	NA	NA	NA	NA
29/06/2015	97	041_150629	YES	NA	09/06/2015	17/06/2015	24	46	<= 0	-0.33	-0.33	4.77	5.1
29/06/2015	98	NA	NO	no copulation	09/06/2015	17/06/2015	24	46	NA	NA	NA	NA	NA
30/06/2015	99	NA	NO	no copulation	09/06/2015	17/06/2015	24	46	NA	NA	NA	NA	NA
30/06/2015	100	042_150630	NO	copulation recording start 1.5 min or later after copulation start	09/06/2015	17/06/2015	24	46	<= 0	-2.08	-2.08	5.07	7.15
30/06/2015	101	043_150630	NO	mechanical shocks : plastic cap touched couple upon removal, couple escaped and was placed back with a brush	09/06/2015	17/06/2015	24	46	<= 0	0.55	0.55	5.85	5.3
30/06/2015	102	044_150630	YES	NA	09/06/2015	17/06/2015	24	46	<= 0	-0.33	-0.33	10.27	10.6
30/06/2015	103	045_150630	YES	NA	09/06/2015	17/06/2015	24	46	<= 0	-0.75	-0.75	4.28	5.03
30/06/2015	104	NA	NO	no copulation	09/06/2015	17/06/2015	24	46	NA	NA	NA	NA	NA
30/06/2015	105	047_150630	NO	mechanical disturbance, chamber cap touched couple upon removal	09/06/2015	17/06/2015	24	46	<= 0	-0.33	-0.33	4.28	4.61
30/06/2015	106	046_150630	YES	NA	09/06/2015	17/06/2015	24	46	<= 0	-0.33	-0.33	11.82	12.15
30/06/2015	107	048_150630	NO	female wing injured / malformation	09/06/2015	17/06/2015	24	46	<= 0	7.2	7.2	13.28	6.08
01/07/2015	108	NA	NO	no copulation	09/06/2015	17/06/2015	25	54	NA	NA	NA	NA	NA
01/07/2015	109	NA	NO	no copulation	09/06/2015	17/06/2015	25	54	NA	NA	NA	NA	NA
01/07/2015	110	NA	NO	no copulation	09/06/2015	17/06/2015	25	54	NA	NA	NA	NA	NA
01/07/2015	111	NA	NO	no copulation	09/06/2015	17/06/2015	25	54	NA	NA	NA	NA	NA
02/07/2015	112	NA	NO	no copulation	09/06/2015	17/06/2015	31	46	NA	NA	NA	NA	NA
02/07/2015	113	NA	NO	no copulation	09/06/2015	17/06/2015	31	46	NA	NA	NA	NA	NA
02/07/2015	114	NA	NO	no copulation	09/06/2015	17/06/2015	31	46	NA	NA	NA	NA	NA
02/07/2015	115	049_150702	NO	start of copulation not known	09/06/2015	17/06/2015	31	46	ND	ND	ND	ND	ND
02/07/2015	116	050_150702	NO	mounting failure, unuaual tail-to-tail copulation position, not in frontal view	09/06/2015	17/06/2015	31	46	ND	ND	ND	3.27	3.27
02/07/2015	117	NA	NO	no copulation	09/06/2015	17/06/2015	31	46	NA	NA	NA	NA	NA
02/07/2015	118	NA	NO	no copulation	09/06/2015	17/06/2015	31	46	NA	NA	NA	NA	NA
02/07/2015	119	051_150702	YES	NA	09/06/2015	17/06/2015	31	46	<= 0	-0.92	-0.92	2.43	3.35
03/07/2015	120	053_150703	NO	not in focus / frontal position to the camera in the beginning of copulation	09/06/2015	17/06/2015	33	39	<= 0	1.38	1.38	10.32	8.94
03/07/2015	121	NA	NO	no copulation	09/06/2015	17/06/2015	33	39	NA	NA	NA	NA	NA
03/07/2015	122	NA	NO	no copulation	09/06/2015	17/06/2015	33	39	NA	NA	NA	NA	NA
03/07/2015	123	052_150703	NO	mechanical shocks	08/06/2015	17/06/2015	33	39	<= 0	4.38	4.38	10.12	5.74
03/07/2015	124	054_150703	YES	NA	09/06/2015	23/06/2015	33	39	<= 0	-0.5	-0.5	2.7	3.2
03/07/2015	125	NA	NO	no copulation	09/06/2015	23/06/2015	33	39	NA	NA	NA	NA	NA
03/07/2015	126	055_150703	NO	copulation recording start 1.5 min or later after copulation start	09/06/2015	23/06/2015	33	39	0.05	-1.77	-1.72	3.5	5.22
03/07/2015	127	NA	NO	no copulation	08/06/2015	23/06/2015	33	39	NA	NA	NA	NA	NA
03/07/2015	128	056_150703	YES	NA	01/06/2015	12/06/2015	33	39	<= 0	-0.25	-0.25	5.83	6.08
03/07/2015	129	058_150703	YES	NA	23/05/2015	12/06/2015	33	39	<= 0	-0.17	-0.17	6.8	6.97
03/07/2015	130	NA	NO	no copulation	01/06/2015	12/06/2015	33	39	NA	NA	NA	NA	NA
03/07/2015	131	057_150703	YES	NA	01/06/2015	12/06/2015	33	39	0.06	-1.25	-1.19	7.8	8.98
06/07/2015	132	NA	NO	no copulation	01/06/2015	23/06/2015	29	36	NA	NA	NA	NA	NA
06/07/2015	133	059_150706	YES	NA	01/06/2015	23/06/2015	29	36	<= 0	-0.33	-0.33	5.57	5.9
06/07/2015	134	NA	NO	no copulation	23/05/2015	23/06/2015	29	36	NA	NA	NA	NA	NA
06/07/2015	135	NA	NO	no copulation	01/06/2015	23/06/2015	29	36	NA	NA	NA	NA	NA
06/07/2015	136	062_150706	YES	NA	01/06/2015	17/06/2015	29	36	<= 0	-0.05	-0.05	9.2	9.25
06/07/2015	137	NA	NO	no copulation	23/05/2015	18/06/2015	29	36	NA	NA	NA	NA	NA
06/07/2015	138	060_150706	NO	disturbances	01/06/2015	19/06/2015	29	36	<= 0	2.53	2.53	7.53	5
06/07/2015	139	061_150706	NO	copulation recording start 1.5 min or later after copulation start	09/06/2015	20/06/2015	29	36	0.08	-3.08	-3	4.42	7.42
08/07/2015	140	063_150708	YES	NA	17/06/2015	23/06/2015	24	43	<= 0	0.3	0.3	6.67	6.37
08/07/2015	141	NA	NO	no copulation	17/06/2015	23/06/2015	24	43	NA	NA	NA	NA	NA
08/07/2015	142	NA	NO	no copulation	17/06/2015	23/06/2015	24	43	NA	NA	NA	NA	NA
08/07/2015	143	NA	NO	no copulation	17/06/2015	23/06/2015	24	43	NA	NA	NA	NA	NA
08/07/2015	144	NA	NO	no copulation	17/06/2015	17/06/2015	24	43	NA	NA	NA	NA	NA
08/07/2015	145	064_150708	YES	NA	17/06/2015	17/06/2015	24	43	<= 0	5.53	5.53	10.32	4.79
08/07/2015	146	065_150708	NO	start of copulation not known	17/06/2015	08/06/2015	24	43	ND	ND	ND	8.38	ND
08/07/2015	147	NA	NO	no copulation	17/06/2015	08/06/2015	24	43	NA	NA	NA	NA	NA
08/07/2015	148	068_150708	NO	copulation recording start 1.5 min or later after copulation start	23/06/2015	30/06/2015	24	43	0.08	-4.05	-3.97	4.03	ND
08/07/2015	149	067_150708	NO	couple escaped during filming	23/06/2015	30/06/2015	24	43	<= 0	-0.37	-0.37	5.77	6.14
08/07/2015	150	NA	NO	no copulation	23/06/2015	30/06/2015	24	43	NA	NA	NA	NA	NA
08/07/2015	151	066_150708	YES	NA	23/06/2015	30/06/2015	24	43	<= 0	0.85	0.85	6.27	5.42
08/07/2015	152	070_150708	NO	copulation recording start 1.5 min or later after copulation start	01/06/2015	30/06/2015	24	43	0.1	-2.5	-2.4	3.53	5.93
08/07/2015	153	069_150708	NO	movie ends before copulation is over	01/06/2015	30/06/2015	24	43	<= 0	4.8	4.8	ND	-4.8
08/07/2015	154	NA	NO	no copulation	08/06/2015	30/06/2015	24	43	NA	NA	NA	NA	NA
08/07/2015	155	NA	NO	no copulation	09/06/2015	30/06/2015	24	43	NA	NA	NA	NA	NA
10/07/2015	156	071_150710	YES	NA	23/06/2015	30/06/2015	23	40	<= 0	-0.17	-0.17	7.12	7.29
10/07/2015	157	NA	NO	no copulation	23/06/2015	30/06/2015	23	40	NA	NA	NA	NA	NA
10/07/2015	158	072_150710	YES	NA	23/06/2015	30/06/2015	23	40	<= 0	-0.33	-0.33	5.87	6.2
10/07/2015	159	NA	NO	no copulation	23/06/2015	30/06/2015	23	40	NA	NA	NA	NA	NA
10/07/2015	160	073_150710	NO	not in focus / frontal camera view	17/06/2015	30/06/2015	23	40	0.08	-1.33	-1.25	3.42	4.67
10/07/2015	161	074_150710	NO	start of copulation not known	17/06/2015	30/06/2015	23	40	ND	ND	ND	8.78	ND
10/07/2015	162	075_150710	YES	NA	17/06/2015	30/06/2015	23	40	<= 0	21	21	25.88	4.88
10/07/2015	163	NA	NO	no copulation	09/06/2015	30/06/2015	23	40	NA	NA	NA	NA	NA
10/07/2015	164	076_150710	YES	NA	23/06/2015	30/06/2015	23	40	<= 0	0.3	0.3	6.22	5.92
10/07/2015	165	NA	NO	no copulation	23/06/2015	30/06/2015	23	40	NA	NA	NA	NA	NA
10/07/2015	166	077_150710	NO	start of copulation not known	23/06/2015	30/06/2015	23	40	ND	ND	ND	5.78	ND
10/07/2015	167	NA	NO	no copulation	23/06/2015	30/06/2015	23	40	NA	NA	NA	NA	NA
