## Supplementary Dataset 7 for "Repeated evolution of asymmetric genitalia and right-sided mating behavior in the *Drosophila nannoptera* species group"

movie	image	movie time point [sec]	effective copulation start relative to movie start [min]	effective copulation start relative to movie start [sec]	timepoint [min after copulation start]	timepoint [sec after copulation start]	angle [degree]	used for data analysis
010_150615	010-nan-317-1.tif	317.00	4.80	288.00	0.48	29.00	13.86	YES
010_150615	010-nan-368-1.tif	368.00	4.80	288.00	1.33	80.00	25.92	YES
010_150615	010-nan-421-1.tif	421.00	4.80	288.00	2.22	133.00	41.84	YES
010_150615	010-nan-474-1.tif	474.00	4.80	288.00	3.10	186.00	42.02	YES
010_150615	010-nan-480-1.tif	480.00	4.80	288.00	3.20	192.00	41.05	YES
010_150615	010-nan-495-1.tif	495.00	4.80	288.00	3.45	207.00	42.31	YES
010_150615	010-nan-510-1.tif	510.00	4.80	288.00	3.70	222.00	43.33	YES
010_150615	010-nan-525-1.tif	525.00	4.80	288.00	3.95	237.00	43.70	YES
010_150615	010-nan-585-1.tif	585.00	4.80	288.00	4.95	297.00	39.77	YES
010_150615	010-nan-600-1.tif	600.00	4.80	288.00	5.20	312.00	38.37	YES
010_150615	010-nan-615-1.tif	615.00	4.80	288.00	5.45	327.00	38.37	YES
010_150615	010-nan-630-1.tif	630.00	4.80	288.00	5.70	342.00	40.13	YES
010_150615	010-nan-645-1.tif	645.00	4.80	288.00	5.95	357.00	39.06	YES
010_150615	010-nan-660-1.tif	660.00	4.80	288.00	6.20	372.00	40.39	YES
010_150615	010-nan-675-1.tif	675.00	4.80	288.00	6.45	387.00	40.05	YES
010_150615	010-nan-690-1.tif	690.00	4.80	288.00	6.70	402.00	39.64	YES
010_150615	010-nan-705-1.tif	705.00	4.80	288.00	6.95	417.00	39.47	YES
013_150615	013-nan-0985-1.tif	985.00	16.00	960.00	0.42	25.00	9.89	YES
013_150615	013-nan-1038-1.tif	1038.00	16.00	960.00	1.30	78.00	11.38	YES
013_150615	013-nan-1050-1.tif	1050.00	16.00	960.00	1.50	90.00	13.30	YES
013_150615	013-nan-1065-1.tif	1065.00	16.00	960.00	1.75	105.00	18.08	YES
013_150615	013-nan-1080-1.tif	1080.00	16.00	960.00	2.00	120.00	20.95	YES
013_150615	013-nan-1095-1.tif	1095.00	16.00	960.00	2.25	135.00	19.54	YES
013_150615	013-nan-1110-1.tif	1110.00	16.00	960.00	2.50	150.00	22.61	YES
013_150615	013-nan-1125-1.tif	1125.00	16.00	960.00	2.75	165.00	21.29	YES
013_150615	013-nan-1140-1.tif	1140.00	16.00	960.00	3.00	180.00	22.83	YES
013_150615	013-nan-1155-1.tif	1155.00	16.00	960.00	3.25	195.00	21.26	YES
013_150615	013-nan-1170-1.tif	1170.00	16.00	960.00	3.50	210.00	21.30	YES
013_150615	013-nan-1185-1.tif	1185.00	16.00	960.00	3.75	225.00	22.80	YES
013_150615	013-nan-1200-1.tif	1200.00	16.00	960.00	4.00	240.00	22.62	YES
013_150615	013-nan-1215-1.tif	1215.00	16.00	960.00	4.25	255.00	21.82	YES
013_150615	013-nan-1230-1.tif	1230.00	16.00	960.00	4.50	270.00	23.50	YES
013_150615	013-nan-1245-1.tif	1245.00	16.00	960.00	4.75	285.00	24.47	YES
013_150615	013-nan-1260-1.tif	1260.00	16.00	960.00	5.00	300.00	19.33	YES
015_150616	015-nan-034-1.tif	34.00	0.05	3.00	0.52	31.00	-6.42	YES
015_150616	015-nan-045-1.tif	45.00	0.05	3.00	0.70	42.00	-3.40	YES
015_150616	015-nan-055-1.tif	55.00	0.05	3.00	0.87	52.00	-4.07	YES
015_150616	015-nan-080-1.tif	80.00	0.05	3.00	1.28	77.00	-2.69	YES
015_150616	015-nan-090-1.tif	90.00	0.05	3.00	1.45	87.00	0.73	YES
015_150616	015-nan-105-1.tif	105.00	0.05	3.00	1.70	102.00	7.68	YES
015_150616	015-nan-120-1.tif	120.00	0.05	3.00	1.95	117.00	7.60	YES
015_150616	015-nan-135-1.tif	135.00	0.05	3.00	2.20	132.00	6.87	YES
015_150616	015-nan-150-1.tif	150.00	0.05	3.00	2.45	147.00	7.38	YES
015_150616	015-nan-165-1.tif	165.00	0.05	3.00	2.70	162.00	6.96	YES
015_150616	015-nan-180-1.tif	180.00	0.05	3.00	2.95	177.00	10.41	YES
025_150617	025-nan-030-1.tif	30.00	0.02	1.00	0.48	29.00	4.47	YES
025_150617	025-nan-060-1.tif	60.00	0.02	1.00	0.98	59.00	4.49	YES
025_150617	025-nan-075-1.tif	75.00	0.02	1.00	1.23	74.00	5.35	YES
025_150617	025-nan-090-1.tif	90.00	0.02	1.00	1.48	89.00	3.19	YES
025_150617	025-nan-105-1.tif	105.00	0.02	1.00	1.73	104.00	-8.42	YES
025_150617	025-nan-120-1.tif	120.00	0.02	1.00	1.98	119.00	3.93	YES
025_150617	025-nan-135-1.tif	135.00	0.02	1.00	2.23	134.00	0.78	YES
025_150617	025-nan-150-1.tif	150.00	0.02	1.00	2.48	149.00	0.97	YES
025_150617	025-nan-165-1.tif	165.00	0.02	1.00	2.73	164.00	1.31	YES
029_150622	029-nan-105-1.tif	105.00	1.17	70.00	0.58	35.00	14.53	YES
029_150622	029-nan-120-1.tif	120.00	1.17	70.00	0.83	50.00	13.70	YES
029_150622	029-nan-135-1.tif	135.00	1.17	70.00	1.08	65.00	15.53	YES
029_150622	029-nan-150-1.tif	150.00	1.17	70.00	1.33	80.00	17.45	YES
029_150622	029-nan-165-1.tif	165.00	1.17	70.00	1.58	95.00	20.44	YES
029_150622	029-nan-180-1.tif	180.00	1.17	70.00	1.83	110.00	37.81	YES
029_150622	029-nan-195-1.tif	195.00	1.17	70.00	2.08	125.00	48.69	YES
029_150622	029-nan-210-1.tif	210.00	1.17	70.00	2.33	140.00	46.18	YES
029_150622	029-nan-225-1.tif	225.00	1.17	70.00	2.58	155.00	46.55	YES
029_150622	029-nan-240-1.tif	240.00	1.17	70.00	2.83	170.00	44.21	YES
029_150622	029-nan-255-1.tif	255.00	1.17	70.00	3.08	185.00	42.90	YES
029_150622	029-nan-270-1.tif	270.00	1.17	70.00	3.33	200.00	44.60	YES
029_150622	029-nan-285-1.tif	285.00	1.17	70.00	3.58	215.00	41.10	YES
029_150622	029-nan-300-1.tif	300.00	1.17	70.00	3.83	230.00	35.22	YES
029_150622	029-nan-315-1.tif	315.00	1.17	70.00	4.08	245.00	38.88	YES
030_150622	030-nan-150-1.tif	150.00	1.87	112.00	0.63	38.00	3.77	YES
030_150622	030-nan-165-1.tif	165.00	1.87	112.00	0.88	53.00	9.97	YES
030_150622	030-nan-180-1.tif	180.00	1.87	112.00	1.13	68.00	10.08	YES
030_150622	030-nan-195-1.tif	195.00	1.87	112.00	1.38	83.00	10.08	YES
030_150622	030-nan-210-1.tif	210.00	1.87	112.00	1.63	98.00	9.54	YES
030_150622	030-nan-225-1.tif	225.00	1.87	112.00	1.88	113.00	8.33	YES
030_150622	030-nan-240-1.tif	240.00	1.87	112.00	2.13	128.00	13.47	YES
030_150622	030-nan-255-1.tif	255.00	1.87	112.00	2.38	143.00	15.26	YES
030_150622	030-nan-270-1.tif	270.00	1.87	112.00	2.63	158.00	20.68	YES
030_150622	030-nan-285-1.tif	285.00	1.87	112.00	2.88	173.00	23.77	YES
030_150622	030-nan-300-1.tif	300.00	1.87	112.00	3.13	188.00	24.27	YES
030_150622	030-nan-315-1.tif	315.00	1.87	112.00	3.38	203.00	26.96	YES
030_150622	030-nan-330-1.tif	330.00	1.87	112.00	3.63	218.00	24.57	YES
030_150622	030-nan-345-1.tif	345.00	1.87	112.00	3.88	233.00	27.29	YES
030_150622	030-nan-360-1.tif	360.00	1.87	112.00	4.13	248.00	28.54	YES
030_150622	030-nan-375-1.tif	375.00	1.87	112.00	4.38	263.00	26.36	YES
030_150622	030-nan-390-1.tif	390.00	1.87	112.00	4.63	278.00	34.07	YES
030_150622	030-nan-405-1.tif	405.00	1.87	112.00	4.88	293.00	36.51	YES
030_150622	030-nan-420-1.tif	420.00	1.87	112.00	5.13	308.00	35.41	YES
030_150622	030-nan-435-1.tif	435.00	1.87	112.00	5.38	323.00	35.10	YES
030_150622	030-nan-450-1.tif	450.00	1.87	112.00	5.63	338.00	35.84	YES
030_150622	030-nan-465-1.tif	465.00	1.87	112.00	5.88	353.00	34.57	YES
030_150622	030-nan-480-1.tif	480.00	1.87	112.00	6.13	368.00	33.86	YES
030_150622	030-nan-495-1.tif	495.00	1.87	112.00	6.38	383.00	32.81	YES
030_150622	030-nan-510-1.tif	510.00	1.87	112.00	6.63	398.00	33.16	YES
032_150622	032-nan-045-1.tif	45.00	-0.33	-20.00	1.08	65.00	3.06	YES
032_150622	032-nan-060-1.tif	60.00	-0.33	-20.00	1.33	80.00	3.32	YES
032_150622	032-nan-075-1.tif	75.00	-0.33	-20.00	1.58	95.00	1.44	YES
032_150622	032-nan-090-1.tif	90.00	-0.33	-20.00	1.83	110.00	13.44	YES
032_150622	032-nan-105-1.tif	105.00	-0.33	-20.00	2.08	125.00	12.14	YES
032_150622	032-nan-120-1.tif	120.00	-0.33	-20.00	2.33	140.00	15.95	YES
032_150622	032-nan-135-1.tif	135.00	-0.33	-20.00	2.58	155.00	21.10	YES
032_150622	032-nan-150-1.tif	150.00	-0.33	-20.00	2.83	170.00	10.09	YES
032_150622	032-nan-165-1.tif	165.00	-0.33	-20.00	3.08	185.00	17.53	YES
032_150622	032-nan-180-1.tif	180.00	-0.33	-20.00	3.33	200.00	28.52	YES
032_150622	032-nan-195-1.tif	195.00	-0.33	-20.00	3.58	215.00	15.87	YES
032_150622	032-nan-210-1.tif	210.00	-0.33	-20.00	3.83	230.00	11.90	YES
032_150622	032-nan-225-1.tif	225.00	-0.33	-20.00	4.08	245.00	9.38	YES
033_150624	033-nan-015-1.tif	15.00	0.05	3.00	0.20	12.00	0.65	YES
033_150624	033-nan-030-1.tif	30.00	0.05	3.00	0.45	27.00	5.74	YES
033_150624	033-nan-045-1.tif	45.00	0.05	3.00	0.70	42.00	6.03	YES
033_150624	033-nan-060-1.tif	60.00	0.05	3.00	0.95	57.00	6.28	YES
033_150624	033-nan-075-1.tif	75.00	0.05	3.00	1.20	72.00	8.76	YES
033_150624	033-nan-090-1.tif	90.00	0.05	3.00	1.45	87.00	7.18	YES
033_150624	033-nan-105-1.tif	105.00	0.05	3.00	1.70	102.00	9.25	YES
033_150624	033-nan-120-1.tif	120.00	0.05	3.00	1.95	117.00	12.41	YES
033_150624	033-nan-135-1.tif	135.00	0.05	3.00	2.20	132.00	10.20	YES
033_150624	033-nan-150-1.tif	150.00	0.05	3.00	2.45	147.00	15.05	YES
033_150624	033-nan-165-1.tif	165.00	0.05	3.00	2.70	162.00	18.60	YES
033_150624	033-nan-180-1.tif	180.00	0.05	3.00	2.95	177.00	23.57	YES
033_150624	033-nan-195-1.tif	195.00	0.05	3.00	3.20	192.00	26.57	YES
033_150624	033-nan-210-1.tif	210.00	0.05	3.00	3.45	207.00	26.31	YES
033_150624	033-nan-225-1.tif	225.00	0.05	3.00	3.70	222.00	28.74	YES
033_150624	033-nan-240-1.tif	240.00	0.05	3.00	3.95	237.00	31.43	YES
033_150624	033-nan-255-1.tif	255.00	0.05	3.00	4.20	252.00	32.64	YES
033_150624	033-nan-270-1.tif	270.00	0.05	3.00	4.45	267.00	35.79	YES
033_150624	033-nan-285-1.tif	285.00	0.05	3.00	4.70	282.00	34.31	YES
033_150624	033-nan-300-1.tif	300.00	0.05	3.00	4.95	297.00	35.86	YES
033_150624	033-nan-315-1.tif	315.00	0.05	3.00	5.20	312.00	37.53	YES
033_150624	033-nan-330-1.tif	330.00	0.05	3.00	5.45	327.00	30.00	YES
033_150624	033-nan-345-1.tif	345.00	0.05	3.00	5.70	342.00	31.33	YES
033_150624	033-nan-360-1.tif	360.00	0.05	3.00	5.95	357.00	25.05	YES
037_150624	037-nan-270-1.tif	270.00	3.73	224.00	0.77	46.00	19.02	YES
037_150624	037-nan-285-1.tif	285.00	3.73	224.00	1.02	61.00	16.38	YES
037_150624	037-nan-300-1.tif	300.00	3.73	224.00	1.27	76.00	24.48	YES
037_150624	037-nan-315-1.tif	315.00	3.73	224.00	1.52	91.00	23.63	YES
037_150624	037-nan-330-1.tif	330.00	3.73	224.00	1.77	106.00	23.91	YES
037_150624	037-nan-345-1.tif	345.00	3.73	224.00	2.02	121.00	30.22	YES
037_150624	037-nan-360-1.tif	360.00	3.73	224.00	2.27	136.00	32.25	YES
037_150624	037-nan-375-1.tif	375.00	3.73	224.00	2.52	151.00	33.05	YES
037_150624	037-nan-390-1.tif	390.00	3.73	224.00	2.77	166.00	33.69	YES
037_150624	037-nan-405-1.tif	405.00	3.73	224.00	3.02	181.00	37.81	YES
037_150624	037-nan-420-1.tif	420.00	3.73	224.00	3.27	196.00	36.75	YES
037_150624	037-nan-435-1.tif	435.00	3.73	224.00	3.52	211.00	35.60	YES
037_150624	037-nan-450-1.tif	450.00	3.73	224.00	3.77	226.00	36.04	YES
037_150624	037-nan-465-1.tif	465.00	3.73	224.00	4.02	241.00	35.62	YES
037_150624	037-nan-480-1.tif	480.00	3.73	224.00	4.27	256.00	36.11	YES
037_150624	037-nan-495-1.tif	495.00	3.73	224.00	4.52	271.00	36.64	YES
037_150624	037-nan-510-1.tif	510.00	3.73	224.00	4.77	286.00	33.34	YES
037_150624	037-nan-525-1.tif	525.00	3.73	224.00	5.02	301.00	35.54	YES
037_150624	037-nan-540-1.tif	540.00	3.73	224.00	5.27	316.00	35.31	YES
037_150624	037-nan-555-1.tif	555.00	3.73	224.00	5.52	331.00	34.13	YES
037_150624	037-nan-570-1.tif	570.00	3.73	224.00	5.77	346.00	33.99	YES
037_150624	037-nan-585-1.tif	585.00	3.73	224.00	6.02	361.00	36.54	YES
037_150624	037-nan-600-1.tif	600.00	3.73	224.00	6.27	376.00	37.20	YES
038_150629	038-nan-015-1.tif	15.00	-0.12	-7.00	0.37	22.00	2.59	YES
038_150629	038-nan-030-1.tif	30.00	-0.12	-7.00	0.62	37.00	4.90	YES
038_150629	038-nan-045-1.tif	45.00	-0.12	-7.00	0.87	52.00	4.02	YES
038_150629	038-nan-060-1.tif	60.00	-0.12	-7.00	1.12	67.00	4.86	YES
038_150629	038-nan-090-1.tif	90.00	-0.12	-7.00	1.62	97.00	24.93	YES
038_150629	038-nan-105-1.tif	105.00	-0.12	-7.00	1.87	112.00	22.76	YES
038_150629	038-nan-120-1.tif	120.00	-0.12	-7.00	2.12	127.00	25.64	YES
038_150629	038-nan-135-1.tif	135.00	-0.12	-7.00	2.37	142.00	28.71	YES
038_150629	038-nan-150-1.tif	150.00	-0.12	-7.00	2.62	157.00	29.55	YES
038_150629	038-nan-165-1.tif	165.00	-0.12	-7.00	2.87	172.00	30.68	YES
038_150629	038-nan-180-1.tif	180.00	-0.12	-7.00	3.12	187.00	31.94	YES
038_150629	038-nan-195-1.tif	195.00	-0.12	-7.00	3.37	202.00	30.85	YES
038_150629	038-nan-210-1.tif	210.00	-0.12	-7.00	3.62	217.00	32.02	YES
038_150629	038-nan-225-1.tif	225.00	-0.12	-7.00	3.87	232.00	37.22	YES
038_150629	038-nan-240-1.tif	240.00	-0.12	-7.00	4.12	247.00	35.09	YES
038_150629	038-nan-255-1.tif	255.00	-0.12	-7.00	4.37	262.00	36.50	YES
038_150629	038-nan-270-1.tif	270.00	-0.12	-7.00	4.62	277.00	31.76	YES
038_150629	038-nan-285-1.tif	285.00	-0.12	-7.00	4.87	292.00	35.40	YES
038_150629	038-nan-300-1.tif	300.00	-0.12	-7.00	5.12	307.00	34.17	YES
038_150629	038-nan-315-1.tif	315.00	-0.12	-7.00	5.37	322.00	35.26	YES
038_150629	038-nan-330-1.tif	330.00	-0.12	-7.00	5.62	337.00	34.11	YES
038_150629	038-nan-345-1.tif	345.00	-0.12	-7.00	5.87	352.00	27.73	YES
039_150629	039-nan-030-1.tif	30.00	0.22	13.00	0.28	17.00	13.72	YES
039_150629	039-nan-045-1.tif	45.00	0.22	13.00	0.53	32.00	12.82	YES
039_150629	039-nan-060-1.tif	60.00	0.22	13.00	0.78	47.00	16.07	YES
039_150629	039-nan-075-1.tif	75.00	0.22	13.00	1.03	62.00	18.01	YES
039_150629	039-nan-090-1.tif	90.00	0.22	13.00	1.28	77.00	19.45	YES
039_150629	039-nan-105-1.tif	105.00	0.22	13.00	1.53	92.00	19.75	YES
039_150629	039-nan-120-1.tif	120.00	0.22	13.00	1.78	107.00	29.72	YES
039_150629	039-nan-135-1.tif	135.00	0.22	13.00	2.03	122.00	32.28	YES
039_150629	039-nan-150-1.tif	150.00	0.22	13.00	2.28	137.00	33.72	YES
039_150629	039-nan-165-1.tif	165.00	0.22	13.00	2.53	152.00	32.29	YES
039_150629	039-nan-180-1.tif	180.00	0.22	13.00	2.78	167.00	33.98	YES
039_150629	039-nan-195-1.tif	195.00	0.22	13.00	3.03	182.00	35.26	YES
039_150629	039-nan-210-1.tif	210.00	0.22	13.00	3.28	197.00	34.02	YES
039_150629	039-nan-225-1.tif	225.00	0.22	13.00	3.53	212.00	32.48	YES
039_150629	039-nan-240-1.tif	240.00	0.22	13.00	3.78	227.00	34.13	YES
039_150629	039-nan-255-1.tif	255.00	0.22	13.00	4.03	242.00	35.30	YES
039_150629	039-nan-270-1.tif	270.00	0.22	13.00	4.28	257.00	35.93	YES
039_150629	039-nan-285-1.tif	285.00	0.22	13.00	4.53	272.00	35.89	YES
039_150629	039-nan-300-1.tif	300.00	0.22	13.00	4.78	287.00	39.29	YES
039_150629	039-nan-315-1.tif	315.00	0.22	13.00	5.03	302.00	40.06	YES
039_150629	039-nan-330-1.tif	330.00	0.22	13.00	5.28	317.00	41.60	YES
039_150629	039-nan-345-1.tif	345.00	0.22	13.00	5.53	332.00	39.95	YES
039_150629	039-nan-360-1.tif	360.00	0.22	13.00	5.78	347.00	40.60	YES
039_150629	039-nan-375-1.tif	375.00	0.22	13.00	6.03	362.00	42.94	YES
039_150629	039-nan-390-1.tif	390.00	0.22	13.00	6.28	377.00	44.53	YES
039_150629	039-nan-405-1.tif	405.00	0.22	13.00	6.53	392.00	40.59	YES
039_150629	039-nan-420-1.tif	420.00	0.22	13.00	6.78	407.00	44.49	YES
041_150629	041-nan-030-1.tif	30.00	-0.33	-20.00	0.83	50.00	0.37	YES
041_150629	041-nan-045-1.tif	45.00	-0.33	-20.00	1.08	65.00	13.69	YES
041_150629	041-nan-060-1.tif	60.00	-0.33	-20.00	1.33	80.00	19.26	YES
041_150629	041-nan-075-1.tif	75.00	-0.33	-20.00	1.58	95.00	22.14	YES
041_150629	041-nan-090-1.tif	90.00	-0.33	-20.00	1.83	110.00	21.81	YES
041_150629	041-nan-105-1.tif	105.00	-0.33	-20.00	2.08	125.00	30.09	YES
041_150629	041-nan-120-1.tif	120.00	-0.33	-20.00	2.33	140.00	30.88	YES
041_150629	041-nan-135-1.tif	135.00	-0.33	-20.00	2.58	155.00	31.63	YES
041_150629	041-nan-150-1.tif	150.00	-0.33	-20.00	2.83	170.00	31.16	YES
041_150629	041-nan-165-1.tif	165.00	-0.33	-20.00	3.08	185.00	31.07	YES
041_150629	041-nan-180-1.tif	180.00	-0.33	-20.00	3.33	200.00	29.87	YES
041_150629	041-nan-195-1.tif	195.00	-0.33	-20.00	3.58	215.00	29.55	YES
041_150629	041-nan-210-1.tif	210.00	-0.33	-20.00	3.83	230.00	26.31	YES
041_150629	041-nan-225-1.tif	225.00	-0.33	-20.00	4.08	245.00	27.81	YES
041_150629	041-nan-240-1.tif	240.00	-0.33	-20.00	4.33	260.00	25.04	YES
041_150629	041-nan-255-1.tif	255.00	-0.33	-20.00	4.58	275.00	24.84	YES
041_150629	041-nan-270-1.tif	270.00	-0.33	-20.00	4.83	290.00	23.56	YES
041_150629	041-nan-285-1.tif	285.00	-0.33	-20.00	5.08	305.00	14.12	YES
044_150630	044_nan_00m07M.tif	7.00	-0.33	-20.00	0.45	27.00	4.98	YES
044_150630	044_nan_00m25M.tif	25.00	-0.33	-20.00	0.75	45.00	9.46	YES
044_150630	044_nan_00m35M.tif	35.00	-0.33	-20.00	0.91	55.00	10.15	YES
044_150630	044_nan_00m45M.tif	45.00	-0.33	-20.00	1.08	65.00	10.73	YES
044_150630	044_nan_00m55M.tif	55.00	-0.33	-20.00	1.25	75.00	11.53	YES
044_150630	044_nan_01m00M.tif	60.00	-0.33	-20.00	1.33	80.00	16.46	YES
044_150630	044_nan_01m15M.tif	75.00	-0.33	-20.00	1.58	95.00	17.72	YES
044_150630	044_nan_01m30M.tif	90.00	-0.33	-20.00	1.83	110.00	19.65	YES
044_150630	044_nan_01m45M.tif	105.00	-0.33	-20.00	2.08	125.00	21.74	YES
044_150630	044_nan_02m00M.tif	120.00	-0.33	-20.00	2.33	140.00	22.53	YES
044_150630	044_nan_02m15M.tif	135.00	-0.33	-20.00	2.58	155.00	21.08	YES
044_150630	044_nan_02m30M.tif	150.00	-0.33	-20.00	2.83	170.00	23.13	YES
044_150630	044_nan_02m45M.tif	165.00	-0.33	-20.00	3.08	185.00	23.85	YES
044_150630	044_nan_03m00M.tif	180.00	-0.33	-20.00	3.33	200.00	24.35	YES
044_150630	044_nan_03m15M.tif	195.00	-0.33	-20.00	3.58	215.00	25.60	YES
044_150630	044_nan_03m30M.tif	210.00	-0.33	-20.00	3.83	230.00	24.18	YES
044_150630	044_nan_03m45m.tif	225.00	-0.33	-20.00	4.08	245.00	26.27	YES
044_150630	044_nan_04m00M.tif	240.00	-0.33	-20.00	4.33	260.00	26.10	YES
044_150630	044_nan_04m15M.tif	255.00	-0.33	-20.00	4.58	275.00	26.80	YES
044_150630	044_nan_04m30M.tif	270.00	-0.33	-20.00	4.83	290.00	27.71	YES
044_150630	044_nan_04m45M.tif	285.00	-0.33	-20.00	5.08	305.00	27.95	YES
044_150630	044_nan_05m00M.tif	300.00	-0.33	-20.00	5.33	320.00	29.81	YES
044_150630	044_nan_05m15M.tif	315.00	-0.33	-20.00	5.58	335.00	29.55	YES
044_150630	044_nan_05m30M.tif	330.00	-0.33	-20.00	5.83	350.00	29.55	YES
044_150630	044_nan_05m45M.tif	345.00	-0.33	-20.00	6.08	365.00	30.00	YES
044_150630	044_nan_06m00M.tif	360.00	-0.33	-20.00	6.33	380.00	30.41	YES
044_150630	044_nan_06m15M.tif	375.00	-0.33	-20.00	6.58	395.00	29.95	YES
044_150630	044_nan_06m30M.tif	390.00	-0.33	-20.00	6.83	410.00	29.24	YES
044_150630	044_nan_06m45M.tif	405.00	-0.33	-20.00	7.08	425.00	29.55	YES
044_150630	044_nan_07m00M.tif	420.00	-0.33	-20.00	7.33	440.00	29.55	YES
044_150630	044_nan_07m30M.tif	450.00	-0.33	-20.00	7.83	470.00	28.25	YES
044_150630	044_nan_08m00M.tif	480.00	-0.33	-20.00	8.33	500.00	28.44	YES
044_150630	044_nan_08m30M.tif	510.00	-0.33	-20.00	8.83	530.00	27.62	YES
044_150630	044_nan_09m00M.tif	540.00	-0.33	-20.00	9.33	560.00	26.57	YES
044_150630	044_nan_09m30M.tif	570.00	-0.33	-20.00	9.83	590.00	28.51	YES
044_150630	044_nan_10m00M.tif	600.00	-0.33	-20.00	10.33	620.00	28.94	YES
044_150630	044_nan_10m13M.tif	613.00	-0.33	-20.00	10.55	633.00	28.20	YES
045_150630	045-nan-030-1.tif	30.00	-0.75	-45.00	1.25	75.00	2.46	YES
045_150630	045-nan-045-1.tif	45.00	-0.75	-45.00	1.50	90.00	3.09	YES
045_150630	045-nan-060-1.tif	60.00	-0.75	-45.00	1.75	105.00	5.47	YES
045_150630	045-nan-075-1.tif	75.00	-0.75	-45.00	2.00	120.00	5.38	YES
045_150630	045-nan-090-1.tif	90.00	-0.75	-45.00	2.25	135.00	7.16	YES
045_150630	045-nan-105-1.tif	105.00	-0.75	-45.00	2.50	150.00	5.49	YES
045_150630	045-nan-120-1.tif	120.00	-0.75	-45.00	2.75	165.00	4.01	YES
045_150630	045-nan-135-1.tif	135.00	-0.75	-45.00	3.00	180.00	10.27	YES
045_150630	045-nan-150-1.tif	150.00	-0.75	-45.00	3.25	195.00	8.23	YES
045_150630	045-nan-165-1.tif	165.00	-0.75	-45.00	3.50	210.00	8.75	YES
045_150630	045-nan-180-1.tif	180.00	-0.75	-45.00	3.75	225.00	9.85	YES
045_150630	045-nan-195-1.tif	195.00	-0.75	-45.00	4.00	240.00	2.48	YES
045_150630	045-nan-210-1.tif	210.00	-0.75	-45.00	4.25	255.00	6.25	YES
045_150630	045-nan-225-1.tif	225.00	-0.75	-45.00	4.50	270.00	5.72	YES
045_150630	045-nan-240-1.tif	240.00	-0.75	-45.00	4.75	285.00	6.68	YES
045_150630	045-nan-255-1.tif	255.00	-0.75	-45.00	5.00	300.00	7.68	YES
046_150630	046-nan-030-1.tif	30.00	-0.33	-20.00	0.83	50.00	10.94	YES
046_150630	046-nan-045-1.tif	45.00	-0.33	-20.00	1.08	65.00	6.70	YES
046_150630	046-nan-060-1.tif	60.00	-0.33	-20.00	1.33	80.00	13.63	YES
046_150630	046-nan-075-1.tif	75.00	-0.33	-20.00	1.58	95.00	18.79	YES
046_150630	046-nan-090-1.tif	90.00	-0.33	-20.00	1.83	110.00	18.19	YES
046_150630	046-nan-105-1.tif	105.00	-0.33	-20.00	2.08	125.00	19.84	YES
046_150630	046-nan-120-1.tif	120.00	-0.33	-20.00	2.33	140.00	19.50	YES
046_150630	046-nan-135-1.tif	135.00	-0.33	-20.00	2.58	155.00	17.33	YES
046_150630	046-nan-150-1.tif	150.00	-0.33	-20.00	2.83	170.00	19.29	YES
046_150630	046-nan-165-1.tif	165.00	-0.33	-20.00	3.08	185.00	17.45	YES
046_150630	046-nan-180-1.tif	180.00	-0.33	-20.00	3.33	200.00	17.35	YES
046_150630	046-nan-195-1.tif	195.00	-0.33	-20.00	3.58	215.00	19.84	YES
046_150630	046-nan-210-1.tif	210.00	-0.33	-20.00	3.83	230.00	20.92	YES
046_150630	046-nan-225-1.tif	225.00	-0.33	-20.00	4.08	245.00	20.73	YES
046_150630	046-nan-240-1.tif	240.00	-0.33	-20.00	4.33	260.00	19.84	YES
046_150630	046-nan-255-1.tif	255.00	-0.33	-20.00	4.58	275.00	23.76	YES
046_150630	046-nan-270-1.tif	270.00	-0.33	-20.00	4.83	290.00	19.13	YES
046_150630	046-nan-285-1.tif	285.00	-0.33	-20.00	5.08	305.00	21.08	YES
046_150630	046-nan-300-1.tif	300.00	-0.33	-20.00	5.33	320.00	24.12	YES
046_150630	046-nan-315-1.tif	315.00	-0.33	-20.00	5.58	335.00	16.86	YES
046_150630	046-nan-330-1.tif	330.00	-0.33	-20.00	5.83	350.00	13.65	YES
046_150630	046-nan-345-1.tif	345.00	-0.33	-20.00	6.08	365.00	10.63	YES
046_150630	046-nan-360-1.tif	360.00	-0.33	-20.00	6.33	380.00	10.08	YES
046_150630	046-nan-375-1.tif	375.00	-0.33	-20.00	6.58	395.00	11.94	YES
046_150630	046-nan-390-1.tif	390.00	-0.33	-20.00	6.83	410.00	10.44	YES
046_150630	046-nan-405-1.tif	405.00	-0.33	-20.00	7.08	425.00	9.82	YES
046_150630	046-nan-420-1.tif	420.00	-0.33	-20.00	7.33	440.00	8.53	YES
046_150630	046-nan-435-1.tif	435.00	-0.33	-20.00	7.58	455.00	8.29	YES
046_150630	046-nan-450-1.tif	450.00	-0.33	-20.00	7.83	470.00	7.83	YES
046_150630	046-nan-465-1.tif	465.00	-0.33	-20.00	8.08	485.00	8.91	YES
046_150630	046-nan-480-1.tif	480.00	-0.33	-20.00	8.33	500.00	7.24	YES
046_150630	046-nan-495-1.tif	495.00	-0.33	-20.00	8.58	515.00	10.11	YES
046_150630	046-nan-510-1.tif	510.00	-0.33	-20.00	8.83	530.00	7.89	YES
046_150630	046-nan-525-1.tif	525.00	-0.33	-20.00	9.08	545.00	8.50	YES
046_150630	046-nan-540-1.tif	540.00	-0.33	-20.00	9.33	560.00	9.65	YES
046_150630	046-nan-555-1.tif	555.00	-0.33	-20.00	9.58	575.00	12.27	YES
046_150630	046-nan-570-1.tif	570.00	-0.33	-20.00	9.83	590.00	8.97	YES
046_150630	046-nan-585-1.tif	585.00	-0.33	-20.00	10.08	605.00	9.56	YES
046_150630	046-nan-600-1.tif	600.00	-0.33	-20.00	10.33	620.00	9.07	YES
046_150630	046-nan-615-1.tif	615.00	-0.33	-20.00	10.58	635.00	8.50	YES
046_150630	046-nan-630-1.tif	630.00	-0.33	-20.00	10.83	650.00	7.81	YES
046_150630	046-nan-645-1.tif	645.00	-0.33	-20.00	11.08	665.00	11.93	YES
046_150630	046-nan-660-1.tif	660.00	-0.33	-20.00	11.33	680.00	8.34	YES
046_150630	046-nan-675-1.tif	675.00	-0.33	-20.00	11.58	695.00	6.01	YES
046_150630	046-nan-690-1.tif	690.00	-0.33	-20.00	11.83	710.00	6.01	YES
046_150630	046-nan-705-1.tif	705.00	-0.33	-20.00	12.08	725.00	9.33	YES
051_150702	051-nan-015-1.tif	15.00	-0.92	-55.00	1.17	70.00	21.99	YES
051_150702	051-nan-030-1.tif	30.00	-0.92	-55.00	1.42	85.00	23.96	YES
051_150702	051-nan-045-1.tif	45.00	-0.92	-55.00	1.67	100.00	19.78	YES
051_150702	051-nan-060-1.tif	60.00	-0.92	-55.00	1.92	115.00	19.89	YES
051_150702	051-nan-075-1.tif	75.00	-0.92	-55.00	2.17	130.00	25.68	YES
051_150702	051-nan-090-1.tif	90.00	-0.92	-55.00	2.42	145.00	25.34	YES
051_150702	051-nan-105-1.tif	105.00	-0.92	-55.00	2.67	160.00	28.74	YES
051_150702	051-nan-120-1.tif	120.00	-0.92	-55.00	2.92	175.00	30.49	YES
051_150702	051-nan-135-1.tif	135.00	-0.92	-55.00	3.17	190.00	29.05	YES
054_150703	054-nan-015-1.tif	15.00	-0.50	-30.00	0.75	45.00	14.68	YES
054_150703	054-nan-030-1.tif	30.00	-0.50	-30.00	1.00	60.00	11.32	YES
054_150703	054-nan-045-1.tif	45.00	-0.50	-30.00	1.25	75.00	10.98	YES
054_150703	054-nan-060-1.tif	60.00	-0.50	-30.00	1.50	90.00	10.03	YES
054_150703	054-nan-075-1.tif	75.00	-0.50	-30.00	1.75	105.00	8.05	YES
054_150703	054-nan-090-1.tif	90.00	-0.50	-30.00	2.00	120.00	7.18	YES
054_150703	054-nan-105-1.tif	105.00	-0.50	-30.00	2.25	135.00	8.21	YES
054_150703	054-nan-120-1.tif	120.00	-0.50	-30.00	2.50	150.00	10.84	YES
054_150703	054-nan-135-1.tif	135.00	-0.50	-30.00	2.75	165.00	11.35	YES
054_150703	054-nan-150-1.tif	150.00	-0.50	-30.00	3.00	180.00	7.37	YES
056_150703	056-nan-000-1.tif	0.00	-0.25	-15.00	0.25	15.00	16.78	YES
056_150703	056-nan-008m2.tif	8.00	-0.25	-15.00	0.38	23.00	15.77	YES
056_150703	056-nan-010-1.tif	10.00	-0.25	-15.00	0.42	25.00	15.29	YES
056_150703	056-nan-026-1.tif	26.00	-0.25	-15.00	0.68	41.00	28.66	YES
056_150703	056-nan-030m2.tif	30.00	-0.25	-15.00	0.75	45.00	27.94	YES
056_150703	056-nan-045-1.tif	45.00	-0.25	-15.00	1.00	60.00	29.63	YES
056_150703	056-nan-060-1.tif	60.00	-0.25	-15.00	1.25	75.00	33.40	YES
056_150703	056-nan-075-1.tif	75.00	-0.25	-15.00	1.50	90.00	36.78	YES
056_150703	056-nan-090-1.tif	90.00	-0.25	-15.00	1.75	105.00	36.56	YES
056_150703	056-nan-105-1.tif	105.00	-0.25	-15.00	2.00	120.00	39.27	YES
056_150703	056-nan-120-1.tif	120.00	-0.25	-15.00	2.25	135.00	38.48	YES
056_150703	056-nan-135-1.tif	135.00	-0.25	-15.00	2.50	150.00	38.78	YES
056_150703	056-nan-150-1.tif	150.00	-0.25	-15.00	2.75	165.00	40.33	YES
056_150703	056-nan-165-1.tif	165.00	-0.25	-15.00	3.00	180.00	40.82	YES
056_150703	056-nan-180-1.tif	180.00	-0.25	-15.00	3.25	195.00	41.26	YES
056_150703	056-nan-195-1.tif	195.00	-0.25	-15.00	3.50	210.00	42.60	YES
056_150703	056-nan-210-1.tif	210.00	-0.25	-15.00	3.75	225.00	41.56	YES
056_150703	056-nan-225-1.tif	225.00	-0.25	-15.00	4.00	240.00	42.51	YES
056_150703	056-nan-240-1.tif	240.00	-0.25	-15.00	4.25	255.00	44.45	YES
056_150703	056-nan-255-1.tif	255.00	-0.25	-15.00	4.50	270.00	43.18	YES
056_150703	056-nan-270-1.tif	270.00	-0.25	-15.00	4.75	285.00	39.86	YES
056_150703	056-nan-285-1.tif	285.00	-0.25	-15.00	5.00	300.00	39.40	YES
056_150703	056-nan-300-1.tif	300.00	-0.25	-15.00	5.25	315.00	41.13	YES
056_150703	056-nan-315-1.tif	315.00	-0.25	-15.00	5.50	330.00	44.71	YES
056_150703	056-nan-330-1.tif	330.00	-0.25	-15.00	5.75	345.00	43.34	YES
056_150703	056-nan-345-1.tif	345.00	-0.25	-15.00	6.00	360.00	43.68	YES
057_150703	057_nan_00m08M.tif	8.00	-1.19	-71.00	1.31	79.00	3.53	YES			75.00
057_150703	057_nan_00m30M.tif	30.00	-1.19	-71.00	1.68	101.00	10.48	YES
057_150703	057_nan_00m45M.tif	45.00	-1.19	-71.00	1.93	116.00	26.57	YES
057_150703	057_nan_01m00M.tif	60.00	-1.19	-71.00	2.18	131.00	29.50	YES
057_150703	057_nan_01m15m-1.tif	75.00	-1.19	-71.00	2.43	146.00	29.46	YES
057_150703	057_nan_01m30M.tif	90.00	-1.19	-71.00	2.68	161.00	31.27	YES
057_150703	057_nan_02m00M.tif	120.00	-1.19	-71.00	3.18	191.00	29.33	YES
057_150703	057_nan_02m30M.tif	150.00	-1.19	-71.00	3.68	221.00	29.49	YES
057_150703	057_nan_03m00M.tif	180.00	-1.19	-71.00	4.18	251.00	30.00	YES
057_150703	057_nan_03m30M.tif	210.00	-1.19	-71.00	4.68	281.00	29.74	YES
057_150703	057_nan_04m00M.tif	240.00	-1.19	-71.00	5.18	311.00	31.05	YES
057_150703	057_nan_04m30M.tif	270.00	-1.19	-71.00	5.68	341.00	28.58	YES
057_150703	057_nan_05m00M.tif	300.00	-1.19	-71.00	6.18	371.00	28.73	YES
057_150703	057_nan_05m30M.tif	330.00	-1.19	-71.00	6.68	401.00	29.81	YES
057_150703	057_nan_06m00M.tif	360.00	-1.19	-71.00	7.18	431.00	29.44	YES
057_150703	057_nan_06m30M.tif	390.00	-1.19	-71.00	7.68	461.00	29.95	YES
057_150703	057_nan_06m45M.tif	405.00	-1.19	-71.00	7.93	476.00	28.95	YES
057_150703	057_nan_07m00M.tif	420.00	-1.19	-71.00	8.18	491.00	25.50	YES
057_150703	057_nan_07m15M.tif	435.00	-1.19	-71.00	8.43	506.00	22.41	YES
057_150703	057_nan_07m30M.tif	450.00	-1.19	-71.00	8.68	521.00	19.44	YES
057_150703	057_nan_07m34M.tif	454.00	-1.19	-71.00	8.75	525.00	16.26	YES
057_150703	057_nan_07m46M.tif	466.00	-1.19	-71.00	8.95	537.00	15.87	YES
058_150703	058_nan_00m12M.tif	12.00	-0.17	-10.00	0.37	22.00	15.52	YES
058_150703	058_nan_00m17M.tif	17.00	-0.17	-10.00	0.45	27.00	20.34	YES
058_150703	058_nan_00m20M.tif	20.00	-0.17	-10.00	0.50	30.00	21.65	YES
058_150703	058_nan_00m29M.tif	29.00	-0.17	-10.00	0.65	39.00	22.94	YES
058_150703	058_nan_00m41M2.tif	41.00	-0.17	-10.00	0.85	51.00	23.90	YES
058_150703	058_nan_00m51M.tif	51.00	-0.17	-10.00	1.02	61.00	23.89	YES
058_150703	058_nan_01m00M.tif	60.00	-0.17	-10.00	1.17	70.00	26.89	YES
058_150703	058_nan_01m15M.tif	75.00	-0.17	-10.00	1.42	85.00	26.97	YES
058_150703	058_nan_02m00M.tif	120.00	-0.17	-10.00	2.17	130.00	27.82	YES
058_150703	058_nan_03m00M.tif	180.00	-0.17	-10.00	3.17	190.00	28.42	YES
058_150703	058_nan_04m00M.tif	240.00	-0.17	-10.00	4.17	250.00	31.76	YES
058_150703	058_nan_05m00M.tif	300.00	-0.17	-10.00	5.17	310.00	35.54	YES
058_150703	058_nan_06m00M.tif	360.00	-0.17	-10.00	6.17	370.00	32.66	YES
059_150706	059_nan_00m02m-1.tif	2.00	-0.33	-20.00	0.36	22.00	11.66	YES
059_150706	059_nan_00m10m-1.tif	10.00	-0.33	-20.00	0.50	30.00	10.80	YES
059_150706	059_nan_00m33m-1.tif	33.00	-0.33	-20.00	0.88	53.00	10.53	YES
059_150706	059_nan_01m00m-1.tif	60.00	-0.33	-20.00	1.33	80.00	10.44	YES
059_150706	059_nan_01m15m-1.tif	75.00	-0.33	-20.00	1.58	95.00	10.90	YES
059_150706	059_nan_01m30m-1.tif	90.00	-0.33	-20.00	1.83	110.00	13.16	YES
059_150706	059_nan_01m45m-1.tif	105.00	-0.33	-20.00	2.08	125.00	13.50	YES
059_150706	059_nan_02m00m-1.tif	120.00	-0.33	-20.00	2.33	140.00	15.02	YES
059_150706	059_nan_02m15m-1.tif	135.00	-0.33	-20.00	2.58	155.00	14.58	YES
059_150706	059_nan_02m30m-1.tif	150.00	-0.33	-20.00	2.83	170.00	14.83	YES
059_150706	059_nan_02m45m-1.tif	165.00	-0.33	-20.00	3.08	185.00	18.00	YES
059_150706	059_nan_03m00m-1.tif	180.00	-0.33	-20.00	3.33	200.00	19.67	YES
059_150706	059_nan_03m15m-1.tif	195.00	-0.33	-20.00	3.58	215.00	18.95	YES
059_150706	059_nan_03m30m-1.tif	210.00	-0.33	-20.00	3.83	230.00	18.95	YES
059_150706	059_nan_03m45m-1.tif	225.00	-0.33	-20.00	4.08	245.00	18.43	YES
059_150706	059_nan_04m00m-1.tif	240.00	-0.33	-20.00	4.33	260.00	19.04	YES
059_150706	059_nan_04m30m-1.tif	270.00	-0.33	-20.00	4.83	290.00	17.78	YES
059_150706	059_nan_05m00m-1.tif	300.00	-0.33	-20.00	5.33	320.00	18.28	YES
059_150706	059_nan_05m30m-1.tif	330.00	-0.33	-20.00	5.83	350.00	19.20	YES
062_150706	062_nan_00m11m-1.tif	11.00	-0.05	-3.00	0.23	14.00	5.80	YES
062_150706	062_nan_00m30m-1.tif	30.00	-0.05	-3.00	0.55	33.00	10.65	YES
062_150706	062_nan_00m45m-1.tif	45.00	-0.05	-3.00	0.80	48.00	12.99	YES
062_150706	062_nan_01m00m-1.tif	60.00	-0.05	-3.00	1.05	63.00	10.62	YES
062_150706	062_nan_01m15m-1.tif	75.00	-0.05	-3.00	1.30	78.00	12.15	YES
062_150706	062_nan_01m30m-1.tif	90.00	-0.05	-3.00	1.55	93.00	13.76	YES
062_150706	062_nan_01m45m-1.tif	105.00	-0.05	-3.00	1.80	108.00	14.46	YES
062_150706	062_nan_02m00m-1.tif	120.00	-0.05	-3.00	2.05	123.00	16.32	YES
062_150706	062_nan_02m15m-1.tif	135.00	-0.05	-3.00	2.30	138.00	17.89	YES
062_150706	062_nan_02m30m-1.tif	150.00	-0.05	-3.00	2.55	153.00	21.72	YES
062_150706	062_nan_02m45m-1.tif	165.00	-0.05	-3.00	2.80	168.00	24.84	YES
062_150706	062_nan_03m00m-1.tif	180.00	-0.05	-3.00	3.05	183.00	22.45	YES
062_150706	062_nan_03m15m-1.tif	195.00	-0.05	-3.00	3.30	198.00	23.86	YES
062_150706	062_nan_03m30m-1.tif	210.00	-0.05	-3.00	3.55	213.00	26.38	YES
062_150706	062_nan_03m45m-1.tif	225.00	-0.05	-3.00	3.80	228.00	24.55	YES
062_150706	062_nan_04m00m-1.tif	240.00	-0.05	-3.00	4.05	243.00	27.31	YES
062_150706	062_nan_04m30m-1.tif	270.00	-0.05	-3.00	4.55	273.00	31.54	YES
062_150706	062_nan_05m00m-1.tif	300.00	-0.05	-3.00	5.05	303.00	29.54	YES
062_150706	062_nan_05m30m-1.tif	330.00	-0.05	-3.00	5.55	333.00	30.16	YES
062_150706	062_nan_06m00m-1.tif	360.00	-0.05	-3.00	6.05	363.00	30.59	YES
062_150706	062_nan_06m30m-1.tif	390.00	-0.05	-3.00	6.55	393.00	30.77	YES
062_150706	062_nan_07m00m-1.tif	420.00	-0.05	-3.00	7.05	423.00	33.20	YES
062_150706	062_nan_07m30m-1.tif	450.00	-0.05	-3.00	7.55	453.00	36.64	YES
062_150706	062_nan_08m00m-1.tif	480.00	-0.05	-3.00	8.05	483.00	36.40	YES
062_150706	062_nan_08m30m-1.tif	510.00	-0.05	-3.00	8.55	513.00	36.37	YES
062_150706	062_nan_09m00m-1.tif	540.00	-0.05	-3.00	9.05	543.00	36.15	YES
062_150706	062_nan_09m08m-1.tif	548.00	-0.05	-3.00	9.18	551.00	37.29	YES
063_150708	063_nan_00m26m-1.tif	26.00	0.30	18.00	0.13	8.00	2.98	YES
063_150708	063_nan_01m00m-1.tif	60.00	0.30	18.00	0.70	42.00	1.75	YES
063_150708	063_nan_01m15m-1.tif	75.00	0.30	18.00	0.95	57.00	15.95	YES
063_150708	063_nan_01m30m-1.tif	90.00	0.30	18.00	1.20	72.00	14.67	YES
063_150708	063_nan_01m45m-1.tif	105.00	0.30	18.00	1.45	87.00	16.65	YES
063_150708	063_nan_02m00m-1.tif	120.00	0.30	18.00	1.70	102.00	19.23	YES
063_150708	063_nan_02m15m-1.tif	135.00	0.30	18.00	1.95	117.00	19.63	YES
063_150708	063_nan_02m30m-1.tif	150.00	0.30	18.00	2.20	132.00	20.05	YES
063_150708	063_nan_02m45m-1.tif	165.00	0.30	18.00	2.45	147.00	28.90	YES
063_150708	063_nan_03m00m-1.tif	180.00	0.30	18.00	2.70	162.00	28.31	YES
063_150708	063_nan_03m15m-1.tif	195.00	0.30	18.00	2.95	177.00	28.81	YES
063_150708	063_nan_03m30m-1.tif	210.00	0.30	18.00	3.20	192.00	27.01	YES
063_150708	063_nan_03m45m-1.tif	225.00	0.30	18.00	3.45	207.00	27.80	YES
063_150708	063_nan_04m00m-1.tif	240.00	0.30	18.00	3.70	222.00	29.21	YES
063_150708	063_nan_04m30m-1.tif	270.00	0.30	18.00	4.20	252.00	29.27	YES
063_150708	063_nan_05m00m-1.tif	300.00	0.30	18.00	4.70	282.00	30.15	YES
063_150708	063_nan_05m30m-1.tif	330.00	0.30	18.00	5.20	312.00	30.71	YES
063_150708	063_nan_06m00m-1.tif	360.00	0.30	18.00	5.70	342.00	29.63	YES
063_150708	063_nan_06m30m-1.tif	390.00	0.30	18.00	6.20	372.00	28.26	YES
063_150708	063_nan_06m38m-1.tif	398.00	0.30	18.00	6.33	380.00	28.10	YES
064_150708	064_nan_05m54M.tif	354.00	5.53	332.00	0.37	22.00	2.67	YES
064_150708	064_nan_05m56M.tif	356.00	5.53	332.00	0.40	24.00	2.96	YES
064_150708	064_nan_06m14M.tif	374.00	5.53	332.00	0.70	42.00	3.34	YES
064_150708	064_nan_06m40M.tif	400.00	5.53	332.00	1.14	68.00	3.74	YES
064_150708	064_nan_07m00M.tif	420.00	5.53	332.00	1.47	88.00	3.09	YES
064_150708	064_nan_07m30M.tif	450.00	5.53	332.00	1.97	118.00	4.14	YES
064_150708	064_nan_07m50M.tif	470.00	5.53	332.00	2.30	138.00	3.44	YES
064_150708	064_nan_07m53M.tif	473.00	5.53	332.00	2.35	141.00	6.48	YES
064_150708	064_nan_08m00M.tif	480.00	5.53	332.00	2.47	148.00	7.13	YES
064_150708	064_nan_08m30M.tif	510.00	5.53	332.00	2.97	178.00	6.38	YES
064_150708	064_nan_09m00M.tif	540.00	5.53	332.00	3.47	208.00	5.64	YES
064_150708	064_nan_09m30M.tif	570.00	5.53	332.00	3.97	238.00	6.24	YES
064_150708	064_nan_09m45M.tif	585.00	5.53	332.00	4.22	253.00	11.50	YES
064_150708	064_nan_09m55M.tif	595.00	5.53	332.00	4.39	263.00	13.57	YES
064_150708	064_nan_10m00M.tif	600.00	5.53	332.00	4.47	268.00	14.93	YES
064_150708	064_nan_10m10M.tif	610.00	5.53	332.00	4.63	278.00	14.69	YES
064_150708	064_nan_10m18M.tif	618.00	5.53	332.00	4.77	286.00	14.96	YES
066_150708	066_nan_01m14mM.tif	74.00	0.85	51.00	0.38	23.00	3.16	YES
066_150708	066_nan_01m21M.tif	81.00	0.85	51.00	0.50	30.00	3.47	YES
066_150708	066_nan_01m41M.tif	101.00	0.85	51.00	0.83	50.00	0.00	YES
066_150708	066_nan_02m00M.tif	120.00	0.85	51.00	1.15	69.00	0.00	YES
066_150708	066_nan_02m30M.tif	150.00	0.85	51.00	1.65	99.00	0.00	YES
066_150708	066_nan_03m00M.tif	180.00	0.85	51.00	2.15	129.00	1.59	YES
066_150708	066_nan_03m15M.tif	195.00	0.85	51.00	2.40	144.00	5.76	YES
066_150708	066_nan_03m30M.tif	210.00	0.85	51.00	2.65	159.00	8.46	YES
066_150708	066_nan_03m45M.tif	225.00	0.85	51.00	2.90	174.00	10.30	YES
066_150708	066_nan_04m00M.tif	240.00	0.85	51.00	3.15	189.00	11.92	YES
066_150708	066_nan_04m30M.tif	270.00	0.85	51.00	3.65	219.00	12.02	YES
066_150708	066_nan_05m00M.tif	300.00	0.85	51.00	4.15	249.00	12.70	YES
066_150708	066_nan_05m08M.tif	308.00	0.85	51.00	4.28	257.00	11.68	YES
066_150708	066_nan_05m30M.tif	330.00	0.85	51.00	4.65	279.00	3.63	YES
066_150708	066_nan_05m53M.tif	353.00	0.85	51.00	5.03	302.00	2.41	YES
066_150708	066_nan_06m10.endM.tif	370.00	0.85	51.00	5.32	319.00	0.72	YES
071_150710	071_nan_00m09m2.tif	9.00	-0.17	-10.00	0.32	19.00	16.39	YES
071_150710	071_nan_00m15m2.tif	15.00	-0.17	-10.00	0.42	25.00	15.94	YES
071_150710	071_nan_00m29m2.tif	29.00	-0.17	-10.00	0.65	39.00	22.96	YES
071_150710	071_nan_00m45m-1.tif	45.00	-0.17	-10.00	0.92	55.00	7.46	YES
071_150710	071_nan_01m00m-1.tif	60.00	-0.17	-10.00	1.17	70.00	5.12	YES
071_150710	071_nan_01m15m-1.tif	75.00	-0.17	-10.00	1.42	85.00	13.12	YES
071_150710	071_nan_01m30m-1.tif	90.00	-0.17	-10.00	1.67	100.00	21.91	YES
071_150710	071_nan_01m45m-1.tif	105.00	-0.17	-10.00	1.92	115.00	25.16	YES
071_150710	071_nan_02m00m-1.tif	120.00	-0.17	-10.00	2.17	130.00	25.32	YES
071_150710	071_nan_02m15m-1.tif	135.00	-0.17	-10.00	2.42	145.00	27.07	YES
071_150710	071_nan_02m30m-1.tif	150.00	-0.17	-10.00	2.67	160.00	25.42	YES
071_150710	071_nan_02m45m-1.tif	165.00	-0.17	-10.00	2.92	175.00	26.04	YES
071_150710	071_nan_03m00m-1.tif	180.00	-0.17	-10.00	3.17	190.00	27.73	YES
071_150710	071_nan_03m15m-1.tif	195.00	-0.17	-10.00	3.42	205.00	27.19	YES
071_150710	071_nan_03m30m-1.tif	210.00	-0.17	-10.00	3.67	220.00	28.23	YES
071_150710	071_nan_03m45m-1.tif	225.00	-0.17	-10.00	3.92	235.00	28.23	YES
071_150710	071_nan_04m00m-1.tif	240.00	-0.17	-10.00	4.17	250.00	30.53	YES
071_150710	071_nan_04m30m-1.tif	270.00	-0.17	-10.00	4.67	280.00	33.50	YES
071_150710	071_nan_05m00m-1.tif	300.00	-0.17	-10.00	5.17	310.00	35.60	YES
071_150710	071_nan_05m30m-1.tif	330.00	-0.17	-10.00	5.67	340.00	34.84	YES
071_150710	071_nan_06m00m-1.tif	360.00	-0.17	-10.00	6.17	370.00	34.59	YES
071_150710	071_nan_06m30m-1.tif	390.00	-0.17	-10.00	6.67	400.00	29.28	YES
071_150710	071_nan_07m00m-1.tif	420.00	-0.17	-10.00	7.17	430.00	30.12	YES
072_150710	072_nan_00m30M.tif	30.00	-0.33	-20.00	0.85	51.00	9.69	YES
072_150710	072_nan_00m48M.tif	48.00	-0.33	-20.00	1.13	68.00	12.55	YES
072_150710	072_nan_00m55M.tif	55.00	-0.33	-20.00	1.25	75.00	18.60	YES
072_150710	072_nan_01m00M.tif	60.00	-0.33	-20.00	1.33	80.00	22.71	YES
072_150710	072_nan_01m05M.tif	65.00	-0.33	-20.00	1.42	85.00	24.88	YES
072_150710	072_nan_01m10M.tif	70.00	-0.33	-20.00	1.50	90.00	27.39	YES
072_150710	072_nan_01m15M.tif	75.00	-0.33	-20.00	1.58	95.00	28.44	YES
072_150710	072_nan_01m30M.tif	90.00	-0.33	-20.00	1.83	110.00	29.74	YES
072_150710	072_nan_02m00M.tif	120.00	-0.33	-20.00	2.33	140.00	28.71	YES
072_150710	072_nan_03m00M.tif	180.00	-0.33	-20.00	3.33	200.00	32.74	YES
072_150710	072_nan_04m00M.tif	240.00	-0.33	-20.00	4.33	260.00	32.01	YES
072_150710	072_nan_05m00M.tif	300.00	-0.33	-20.00	5.33	320.00	30.81	YES
072_150710	072_nan_05m50.endM.tif	350.00	-0.33	-20.00	6.16	370.00	32.01	YES
075_150710	075_nan_21m033M.tif	1293.00	21.00	1260.00	0.55	33.00	20.28	YES
075_150710	075_nan_21m45M.tif	1305.00	21.00	1260.00	0.75	45.00	22.21	YES
075_150710	075_nan_22m00M.tif	1320.00	21.00	1260.00	1.00	60.00	26.23	YES
075_150710	075_nan_22m15M.tif	1335.00	21.00	1260.00	1.25	75.00	27.47	YES
075_150710	075_nan_22m30m-1.tif	1350.00	21.00	1260.00	1.50	90.00	28.67	YES
075_150710	075_nan_22m45M.tif	1365.00	21.00	1260.00	1.75	105.00	29.20	YES
075_150710	075_nan_23m00M.tif	1380.00	21.00	1260.00	2.00	120.00	30.78	YES
075_150710	075_nan_23m15M.tif	1395.00	21.00	1260.00	2.25	135.00	36.40	YES
075_150710	075_nan_23m30M.tif	1410.00	21.00	1260.00	2.50	150.00	35.56	YES
075_150710	075_nan_24m00M.tif	1440.00	21.00	1260.00	3.00	180.00	35.66	YES
075_150710	075_nan_25m00M.tif	1500.00	21.00	1260.00	4.00	240.00	37.87	YES
075_150710	075_nan_25m30M.tif	1530.00	21.00	1260.00	4.50	270.00	40.07	YES
075_150710	075_nan_25m45M.tif	1545.00	21.00	1260.00	4.75	285.00	42.37	YES
075_150710	075_nan_25m48M.tif	1548.00	21.00	1260.00	4.80	288.00	41.19	YES
076_150710	076-nan-037-1.tif	37.00	0.30	18.00	0.30	18.00	9.02	YES
076_150710	076-nan-045-1.tif	45.00	0.30	18.00	0.43	26.00	17.38	YES
076_150710	076-nan-060-1.tif	60.00	0.30	18.00	0.68	41.00	21.25	YES
076_150710	076-nan-075-1.tif	75.00	0.30	18.00	0.93	56.00	20.98	YES
076_150710	076-nan-090-1.tif	90.00	0.30	18.00	1.18	71.00	23.00	YES
076_150710	076-nan-105-1.tif	105.00	0.30	18.00	1.43	86.00	25.08	YES
076_150710	076-nan-120-1.tif	120.00	0.30	18.00	1.68	101.00	17.25	YES
076_150710	076-nan-135-1.tif	135.00	0.30	18.00	1.93	116.00	34.15	YES
076_150710	076-nan-150-1.tif	150.00	0.30	18.00	2.18	131.00	39.80	YES
076_150710	076-nan-165-1.tif	165.00	0.30	18.00	2.43	146.00	43.24	YES
076_150710	076-nan-180-1.tif	180.00	0.30	18.00	2.68	161.00	44.96	YES
076_150710	076-nan-195-1.tif	195.00	0.30	18.00	2.93	176.00	46.04	YES
076_150710	076-nan-210-1.tif	210.00	0.30	18.00	3.18	191.00	47.51	YES
076_150710	076-nan-225-1.tif	225.00	0.30	18.00	3.43	206.00	48.95	YES
076_150710	076-nan-240-1.tif	240.00	0.30	18.00	3.68	221.00	49.47	YES
076_150710	076-nan-255-1.tif	255.00	0.30	18.00	3.93	236.00	49.47	YES
076_150710	076-nan-270-1.tif	270.00	0.30	18.00	4.18	251.00	54.00	YES
076_150710	076-nan-285-1.tif	285.00	0.30	18.00	4.43	266.00	55.63	YES
076_150710	076-nan-300-1.tif	300.00	0.30	18.00	4.68	281.00	57.70	YES
076_150710	076-nan-315-1.tif	315.00	0.30	18.00	4.93	296.00	56.64	YES
076_150710	076-nan-330-1.tif	330.00	0.30	18.00	5.18	311.00	50.53	YES
076_150710	076-nan-345-1.tif	345.00	0.30	18.00	5.43	326.00	51.46	YES
076_150710	076-nan-360-1.tif	360.00	0.30	18.00	5.68	341.00	54.06	YES
